# The Gq/11 family of Gα subunits is necessary and sufficient for lower jaw development

**DOI:** 10.1101/2024.09.17.611698

**Authors:** Stanley M. Kanai, Chloe R. Garcia, MaCalia R. Augustus, Shujan A. Sharafeldeen, Elliott P. Brooks, Juliana Sucharov, Ezra S. Lencer, James T. Nichols, David E. Clouthier

**Affiliations:** Department of Craniofacial Biology, School of Dental Medicine, University of Colorado Anschutz Medical Campus, Aurora, CO USA; Department of Biology, Lafayette College, Easton, PA USA

**Keywords:** heterotrimeric G protein, craniofacial development, CRISPR/Cas9, single cell RNA-sequencing, small molecule inhibitor, zebrafish

## Abstract

Vertebrate jaw development is coordinated by highly conserved ligand-receptor systems such as the peptide ligand Endothelin 1 (Edn1) and Endothelin receptor type A (Ednra), which are required for patterning of lower jaw structures. The Edn1/Ednra signaling pathway establishes the identity of lower jaw progenitor cells by regulating expression of numerous patterning genes, but the intracellular signaling mechanisms linking receptor activation to gene regulation remain poorly understood. As a first step towards elucidating this mechanism, we examined the function of the Gq/11 family of Gα subunits in zebrafish using pharmacological inhibition and genetic ablation of Gq/11 activity and transgenic induction of a constitutively active Gq protein in *edn1^-/-^* embryos. Genetic loss of Gq/11 activity fully recapitulated the *edn1^-/-^* phenotype, with genes encoding G11 being most essential. Furthermore, inducing Gq activity in *edn1^-/-^*embryos not only restored Edn1/Ednra-dependent jaw structures and gene expression signatures but also caused homeosis of the upper jaw structure into a lower jaw-like structure. These results indicate that Gq/11 is necessary and sufficient to mediate the lower jaw patterning mechanism for Ednra in zebrafish.

**Summary statement:** Gq/11 is the signaling mediator downstream of Endothelin 1 and Endothelin Receptor Type A that drives tissue patterning for all lower jaw structures in zebrafish.
