## Supplemental Table 2 for "The Gq/11 family of Gα subunits is necessary and sufficient for lower jaw development"

### Sheet: DE analysis
p_val	avg_log2FC	pct.1	pct.2	p_val_adj	Gene	cluster	cell population
4.37138e-60	-0.683867	0.761	0.917	7.61932e-56	atp6v0e1	0	Frontonasal
3.86883e-32	-0.370532	0.965	0.973	6.74337e-28	h3f3d	0	Frontonasal
4.00099e-17	-0.531103	0.35	0.547	6.97373e-13	fosab	0	Frontonasal
4.45376e-15	0.254854	0.991	0.995	7.76291e-11	mt-atp6	0	Frontonasal
8.66852e-13	0.290083	0.92	0.855	1.51092e-08	hmgb1b	0	Frontonasal
1.87676e-11	-0.385235	0.101	0.219	3.2712e-07	atf3	0	Frontonasal
4.21802e-11	0.260198	0.945	0.908	7.35202e-07	mt-nd1	0	Frontonasal
2.01936e-09	0.301567	0.848	0.783	3.51975e-05	atp5pf	0	Frontonasal
3.23536e-08	0.269201	0.572	0.469	0.000563923	psmb5	0	Frontonasal
4.62057e-08	-0.35037	0.13	0.229	0.000805366	junba	0	Frontonasal
9.54074e-08	-0.346592	0.621	0.706	0.00166295	her6	0	Frontonasal
1.53173e-07	0.281661	0.774	0.713	0.00266981	pomp	0	Frontonasal
2.97151e-07	0.316205	0.625	0.562	0.00517934	psma8	0	Frontonasal
2.31554e-06	0.296864	0.423	0.338	0.0403599	psmd14	0	Frontonasal
2.39312e-06	-0.257935	0.403	0.502	0.0417121	nop53	0	Frontonasal
3.58199e-97	-0.765026	0.878	0.985	6.2434e-93	atp6v0e1	1	Ventral arches 1&2
1.79104e-46	1.54776	0.534	0.223	3.12178e-42	dlx4a	1	Ventral arches 1&2
3.68053e-42	-0.388793	0.987	1	6.41517e-38	h3f3d	1	Ventral arches 1&2
1.53251e-25	-0.376367	0.054	0.23	2.67117e-21	cxcr4a	1	Ventral arches 1&2
2.45531e-23	-0.277681	0.99	0.999	4.2796e-19	pabpc1a	1	Ventral arches 1&2
9.40458e-23	-0.46589	0.291	0.534	1.63922e-18	postnb	1	Ventral arches 1&2
2.32444e-21	0.594337	0.468	0.272	4.0515e-17	dlx4b	1	Ventral arches 1&2
2.47965e-19	-0.400062	0.515	0.747	4.32203e-15	prrx1b	1	Ventral arches 1&2
4.12462e-19	0.631079	0.583	0.402	7.18922e-15	dlx3b	1	Ventral arches 1&2
5.71688e-18	-0.334189	0.804	0.906	9.96452e-14	dkc1	1	Ventral arches 1&2
1.20048e-15	-0.298949	0.947	0.985	2.09244e-11	npm1a	1	Ventral arches 1&2
3.5537e-15	0.545437	0.464	0.299	6.19409e-11	cdh6	1	Ventral arches 1&2
1.27696e-14	-0.358615	0.308	0.506	2.22573e-10	bambia	1	Ventral arches 1&2
2.37981e-14	-0.330162	0.838	0.91	4.148e-10	mycn	1	Ventral arches 1&2
9.60571e-14	-0.400725	0.566	0.734	1.67428e-09	tnc	1	Ventral arches 1&2
8.96118e-13	-0.32569	0.363	0.56	1.56193e-08	ebf3a.1	1	Ventral arches 1&2
9.50286e-13	-0.294847	0.137	0.285	1.65635e-08	her9	1	Ventral arches 1&2
1.09204e-12	-0.481729	0.365	0.533	1.90342e-08	fosab	1	Ventral arches 1&2
2.07509e-12	0.287389	0.967	0.963	3.61687e-08	sem1	1	Ventral arches 1&2
3.90362e-12	-0.339871	0.299	0.466	6.80402e-08	hey1	1	Ventral arches 1&2
5.35079e-12	-0.292961	0.671	0.816	9.32642e-08	her6	1	Ventral arches 1&2
7.4628e-12	0.414057	0.139	0.04	1.30077e-07	fgfbp2a	1	Ventral arches 1&2
8.63258e-12	0.537625	0.734	0.656	1.50466e-07	barx1	1	Ventral arches 1&2
1.06449e-11	-0.291314	0.318	0.499	1.85541e-07	prrx1a	1	Ventral arches 1&2
1.1918e-11	0.30177	0.11	0.024	2.07731e-07	ccn2b	1	Ventral arches 1&2
6.29015e-11	0.407015	0.614	0.501	1.09637e-06	dlx6a	1	Ventral arches 1&2
1.32581e-10	0.266485	0.945	0.925	2.31089e-06	hmgb1b	1	Ventral arches 1&2
5.47164e-10	0.358699	0.816	0.776	9.53707e-06	dlx5a	1	Ventral arches 1&2
1.27528e-08	-0.257011	0.407	0.562	0.000222282	rhoub	1	Ventral arches 1&2
1.58606e-08	-0.252828	0.498	0.633	0.000276451	prps1a	1	Ventral arches 1&2
1.62331e-08	-0.291549	0.398	0.544	0.000282943	bahcc1b	1	Ventral arches 1&2
2.98535e-08	-0.267202	0.566	0.711	0.000520347	apln	1	Ventral arches 1&2
4.2588e-08	0.292448	0.813	0.762	0.000742309	sox11a	1	Ventral arches 1&2
8.40159e-08	0.303642	0.135	0.057	0.0014644	igfbp5b	1	Ventral arches 1&2
1.40769e-07	0.557603	0.12	0.047	0.00245361	cckb	1	Ventral arches 1&2
3.08735e-07	0.320182	0.548	0.469	0.00538125	mab21l1	1	Ventral arches 1&2
4.9184e-84	-0.807093	0.831	0.967	8.57278e-80	atp6v0e1	2	Dorsal arch 1
2.23598e-36	-0.38221	0.97	0.991	3.89732e-32	h3f3d	2	Dorsal arch 1
4.39878e-20	-0.319489	0.994	0.999	7.66707e-16	actb2	2	Dorsal arch 1
3.45746e-17	-0.417601	0.133	0.323	6.02635e-13	her9	2	Dorsal arch 1
4.06682e-14	-0.371714	0.747	0.898	7.08847e-10	her6	2	Dorsal arch 1
2.2756e-10	0.29089	0.906	0.89	3.96638e-06	hmgb1b	2	Dorsal arch 1
5.73613e-10	-0.337218	0.497	0.635	9.99807e-06	nr2f5	2	Dorsal arch 1
1.65473e-09	-0.347952	0.569	0.721	2.88419e-05	mycn	2	Dorsal arch 1
6.76163e-09	-0.286499	0.397	0.56	0.000117855	slc38a5b	2	Dorsal arch 1
1.29483e-08	-0.29194	0.358	0.514	0.000225688	si:ch211-217k17.7	2	Dorsal arch 1
2.19274e-08	-0.37614	0.364	0.499	0.000382195	fosab	2	Dorsal arch 1
4.27178e-08	-0.273364	0.301	0.444	0.000744572	ednrab	2	Dorsal arch 1
5.20189e-08	-0.294304	0.504	0.635	0.000906689	nop53	2	Dorsal arch 1
8.07132e-08	-0.275565	0.385	0.528	0.00140683	add3a	2	Dorsal arch 1
3.20038e-55	-0.725363	0.887	0.981	5.57826e-51	atp6v0e1	3	Dorsal arch 2
3.59706e-27	-0.382423	0.969	0.999	6.26967e-23	h3f3d	3	Dorsal arch 2
1.18967e-17	-0.616595	0.307	0.556	2.07359e-13	her9	3	Dorsal arch 2
4.86616e-15	0.332373	0.991	0.996	8.48172e-11	hmgb2a	3	Dorsal arch 2
4.57477e-14	-0.273597	0.981	0.99	7.97382e-10	pabpc1a	3	Dorsal arch 2
4.69031e-14	-0.394963	0.863	0.938	8.17521e-10	her6	3	Dorsal arch 2
1.99847e-13	-0.268071	0.998	1	3.48333e-09	actb2	3	Dorsal arch 2
4.31513e-12	0.257367	0.998	0.997	7.52128e-08	hmgb2b	3	Dorsal arch 2
1.07199e-11	0.289358	0.998	0.988	1.86849e-07	mt-atp6	3	Dorsal arch 2
1.62342e-11	-0.293297	0.939	0.972	2.82963e-07	rsl24d1	3	Dorsal arch 2
6.89948e-11	-0.358279	0.686	0.834	1.20258e-06	ddx21	3	Dorsal arch 2
1.95051e-10	-0.354526	0.395	0.597	3.39974e-06	slc38a5b	3	Dorsal arch 2
4.50248e-10	0.307811	0.969	0.928	7.84782e-06	tubb2b	3	Dorsal arch 2
5.35439e-10	0.292861	0.962	0.926	9.3327e-06	snrpg	3	Dorsal arch 2
4.14146e-09	0.278779	0.986	0.995	7.21857e-05	hmgn2	3	Dorsal arch 2
1.9209e-08	0.28538	0.92	0.884	0.000334814	atp5pf	3	Dorsal arch 2
2.92782e-08	0.291332	0.95	0.922	0.000510319	dynll1	3	Dorsal arch 2
4.25562e-08	0.261758	0.969	0.972	0.000741754	tma7	3	Dorsal arch 2
6.79398e-08	0.251955	0.979	0.973	0.00118419	ptmaa	3	Dorsal arch 2
2.16867e-07	0.371399	0.775	0.727	0.00377998	mab21l2	3	Dorsal arch 2
8.04316e-07	-0.293737	0.489	0.623	0.0140192	pno1	3	Dorsal arch 2
1.63717e-06	-0.311094	0.473	0.621	0.0285358	add3a	3	Dorsal arch 2
2.20599e-06	-0.302735	0.589	0.709	0.0384505	nop53	3	Dorsal arch 2
2.75116e-06	0.279637	0.612	0.517	0.0479527	psmb5	3	Dorsal arch 2
2.81627e-06	0.457931	0.376	0.28	0.0490876	serpinh1b	3	Dorsal arch 2
9.80776e-64	-0.757997	0.936	0.991	1.70949e-59	atp6v0e1	4	Posterior Arches
2.83727e-15	-0.257644	0.998	1	4.94535e-11	actb2	4	Posterior Arches
6.86079e-15	-0.283066	0.991	0.989	1.19584e-10	h3f3d	4	Posterior Arches
3.79932e-14	-0.472843	0.341	0.588	6.62221e-10	her9	4	Posterior Arches
1.55094e-12	0.330844	0.976	0.954	2.70329e-08	snrpg	4	Posterior Arches
3.77559e-12	-0.482416	0.661	0.839	6.58086e-08	her6	4	Posterior Arches
5.93547e-12	-0.323176	0.957	0.973	1.03455e-07	rsl24d1	4	Posterior Arches
5.06968e-11	-0.336878	0.024	0.148	8.83645e-07	her15.1	4	Posterior Arches
1.43921e-09	-0.384589	0.742	0.874	2.50854e-05	ddx21	4	Posterior Arches
8.6695e-09	0.291051	0.929	0.869	0.000151109	hmgb1b	4	Posterior Arches
7.83791e-08	0.2696	0.974	0.956	0.00136615	tubb2b	4	Posterior Arches
5.00869e-07	0.284401	0.848	0.799	0.00873014	cox5ab	4	Posterior Arches
1.18561e-06	-0.269531	0.91	0.971	0.0206651	ccnd1	4	Posterior Arches
2.81736e-06	0.281783	0.87	0.856	0.0491067	pomp	4	Posterior Arches
3.72094e-22	-0.738282	0.741	0.909	6.4856e-18	atp6v0e1	5	unknown/not examined
1.05795e-10	-0.362113	0.952	0.989	1.844e-06	h3f3d	5	unknown/not examined
7.15593e-09	-0.289244	0.989	0.996	0.000124728	h2az2b	5	unknown/not examined
1.84654e-07	-0.588231	0.356	0.563	0.00321852	her6	5	unknown/not examined
1.0347e-06	-0.259326	0.963	0.992	0.0180349	pabpc1a	5	unknown/not examined
2.04352e-06	0.296234	0.978	0.973	0.0356186	id1	5	unknown/not examined
